# Demand for Multiplatform and Meta-analytic Approaches in Transcriptome Profiling

**DOI:** 10.1101/860312

**Authors:** Dóra Tombácz, Gábor Torma, Gábor Gulyás, Norbert Moldován, Michael Snyder, Zsolt Boldogkői

## Abstract

In a recent article, Depledge and colleagues reported a study of the herpes simplex virus type 1 (HSV-1) transcriptome using direct RNA sequencing (dRNA-Seq) on nanopore arrays. The authors provided a useful dataset on full-length viral and host RNA molecules. In this study, we reanalyzed the published dataset and compared it with data generated by our group and others. Our comparative study clearly demonstrated the need for multiplatform and meta-analytic approaches for transcriptome profiling to obtain reliable results.
