## Supplementary Table1 for "Demand for Multiplatform and Meta-analytic Approaches in Transcriptome Profiling"

### Sheet: A. LRS
Datasets	Platforms		Library prep		Samples	Read count	Mapped read count	Mapped fraction	Min read length	Min mapped read length	Mean read length	Stdev length	Mean mapped read length	Stdev mapped length	Median read length	Median mapped read length	Max read length	Max mapped read length
Tombácz et al. 2019; Boldogkői et al. 2018 & Tombácz et al. 2017	Oxford Nanopore Technologies	MinION	polyA cDNA-seq	ONT 1D	1h	747977	4899	0.00654967	79	89	850.972	637.45	796.925	526.1	690	715	101269	4577
					2h	1206198	19872	0.0164749	79	83	731.017	512.854	653.664	506.057	621	439	112165	7628
					4h	630785	44996	0.0713333	67	83	745.066	592.553	766.005	544.963	609	630	91777	5129
					6h	643492	160803	0.249891	64	81	835.294	601.156	869.556	533.127	669	898	63958	5625
					8h	271782	140424	0.516679	92	82	971.967	664.045	922.947	525.761	837	1005	49538	5654
					10h	317891	190284	0.598583	66	80	911.109	683.461	868.066	510.013	741	945	93428	5567
					12h	394844	229185	0.580444	71	83	979.266	740.265	916.274	597.052	814	950	81965	6633
					24h	432940	238377	0.550601	68	81	817.669	596.353	813.599	500.866	615	735	44361	5855
					Mixed	1331855	117004	0.0878504	1	86	730.442	1018.24	833.981	510.893	524	783	284129	6687
			random cDNA-seq			307583	83568	0.271693	84	82	897.598	625.058	856.746	477.014	761	743	57802	5235
			PolyA Cap-seq (Lexogen)			797571	41646	0.052216	5	104	893.737	728.929	683.81	337.918	677	578	50100	3464
			Random Cap-seq (Lexogen)			3085128	8007	0.00259535	5	96	605.829	699.776	387.862	143.139	499	396	253196	2070
			PolyA Cap-seq (Terminator)			577137	96947	0.167979	63	84	767.653	602.689	873.25	518.956	616	886	108503	6458
			dRNA-seq			614667	24671	0.0401372	5	99	447.927	560.443	823.357	537.428	269	703	53330	5102
	Pacific Biosciences	RSII	random cDNA	PacBio Iso-Seq		3921	496	0.126498	21	96	919.667	493.478	924.984	457.117	834	830.5	5223	2674
			polyA cDNA			232428	38476	0.165539	8	80	1233.21	623.277	1369.02	511.373	1197	1308	9243	4822
		Sequel				263006	80061	0.304408	39	85	1969.74	909.693	1923.85	763.256	1814	1718	7171	6589
Depledge et al. 2019	Oxford Nanopore Technologies	MinION	dRNA-seq		1.	218903	103510	0.472858	33	108	1217.41	861.222	1321.8	847.428	1083	1140	10276	8344
					2.	114374	12726	0.111267	5	103	495.307	724.279	947.103	710.171	222	810	67248	6952
					3.	112700	48985	0.43465	22	103	1104.24	792.693	1239.88	750.685	935	1097	8582	7401
					4.	90912	9003	0.0990298	5	102	523.024	942.614	942.917	655.763	265	836	199075	5874
					5.	231972	98304	0.423775	42	106	1298.54	815.379	1376.05	874.024	1349	1191	13192	12360
					6.	65894	14496	0.21999	5	117	835.641	763.403	955.747	695.827	532	826.5	41234	6120
					7.	393997	250798	0.636548	41	105	1632.71	971.85	1536.08	912.004	1470	1319	13142	12134
					8.	125420	37229	0.296835	5	107	1138.62	853.531	1107.11	755.014	919	956	15998	8437
					9.	307827	89954	0.292223	69	124	1656.47	1086.51	1632.54	908.467	1430	1400.5	13642	8618
					10.	114447	21751	0.190053	5	121	1241.61	904.834	1267.31	776.624	1034	1101	30301	6565

### Sheet: B. SRS
Dataset	Sample	ID	Platform	Reads	Uniquely mapped reads number	Average mapped length
Rutkowski et al. 2015	4sU-RNA - 7-8 hpi Rep 2; RNA-Seq	SRR1523680	HiSeq 2500	2 × 101 nt	2951710	74.79
	4sU-RNA - 6-7 hpi Rep 2; RNA-Seq	SRR1523679			2396112	73.92
	4sU-RNA - 5-6 hpi Rep 2; RNA-Seq	SRR1523678			1543948	74.88
	4sU-RNA - 4-5 hpi Rep 2; RNA-Seq	SRR1523677			1268861	73.66
	4sU-RNA - 3-4 hpi Rep 2; RNA-Seq	SRR1523676			1066867	73.93
	4sU-RNA - 2-3 hpi Rep 2; RNA-Seq	SRR1523675			616097	74.02
	4sU-RNA - 1-2 hpi Rep 2; RNA-Seq	SRR1523674			177164	74.81
	4sU-RNA - 0-1 hpi Rep 2; RNA-Seq	SRR1523673			5086	71.39
	Total RNA - 8hpi Rep 2; RNA-Seq	SRR1523671			650514	76.16
	Total RNA - 6hpi Rep 2; RNA-Seq	SRR1523670			460664	75.38
	Total RNA - 4hpi Rep 2; RNA-Seq	SRR1523669			208802	74.66
	Total RNA - 2hpi Rep 2; RNA-Seq	SRR1523668			34733	73.03
	GSM1444179: 4sU-RNA - 7-8 hpi Rep 1; RNA-Seq	SRR1523666			1518123	75.07
	GSM1444178: 4sU-RNA - 6-7 hpi Rep 1; RNA-Seq	SRR1523665			1538762	75.74
	4sU-RNA - 5-6 hpi Rep 1; RNA-Seq	SRR1523664			1067700	75.85
	4sU-RNA - 4-5 hpi Rep 1; RNA-Seq	SRR1523663			1468089	75.42
	4sU-RNA - 3-4 hpi Rep 1; RNA-Seq	SRR1523662			614900	74.81
	4sU-RNA - 2-3 hpi Rep 1; RNA-Seq	SRR1523661			418592	74.86
	4sU-RNA - 1-2 hpi Rep 1; RNA-Seq	SRR1523660			153777	74.06
	4sU-RNA - 0-1 hpi Rep 1; RNA-Seq	SRR1523659			4727	76.08
	Total RNA - 8hpi Rep 1; RNA-Seq	SRR1523657			780983	75.50
	Total RNA - 6hpi Rep 1; RNA-Seq	SRR1523656			403310	75.84
	Total RNA - 4hpi Rep 1; RNA-Seq	SRR1523655			195000	75.53
	Total RNA - 2hpi Rep 1; RNA-Seq	SRR1523654			26328	74.52
Tang et al. 2019	RNA-Seq of 293T cells infected with HSV-1 KOS at 4hpi	SRR7544827	NextSeq 500 / 550 / HiSeq 2500	2 x 76 bp	11630857	197.51
	RNA-seq of HSV-1 infected 293 cells at 7 hpi	SRR7620393			17895056	197.38
	RNA-Seq of HSV-1 infected 293 cells at 7hpi with PAA	SRR7620394			10596834	197.62
	RNA-seq of d27-1 infected 293 cells at 4 hpi	SRR7620395			2739787	197.49
	RNA-seq of d27-1 infected 293 cells at 7 hpi	SRR7620396			4491231	197.61
	RNA-SEQ OF VERO CELL INFECTED WITH ICP27 DELETION MUTANT	SRR8941765			3662332	148.70
	RNA-SEQ OF KOS INFECTED VERO	SRR8941762			13835759	148.61
	RNA-seq of vero cells infected with KOS	SRR8941756			11702239	148.61
	rna-seq of vero infected with d27-1	SRR8941755			3515231	148.67
	RNA-Seq of ICP27 mutant infected vero cell	SRR8941605			2354775	148.66
Depledge et al. 2019			HiSeq 4000	2 x 76 bp	2396685	231.13
