## Supplementary Table2 for "Demand for Multiplatform and Meta-analytic Approaches in Transcriptome Profiling"

### Sheet: A
Genomic location		DNA strand	Name
2117	5700	+	RL2 sp1
7643	8265	-	0.7 kb LAT-S3
7643	8423	-	0.7 kb LAT
9242	10960	+	ul1-2
9242	11735	+	ul1-2-3
9298	10960	+	ul1-2-S
9298	11735	+	ul1-2-3-S
9422	10960	+	ul1.9-2
9422	11733	+	ul1.9-2-3
9484	10960	+	ul1.9-2-S
9573	10960	+	ul2-L4
9573	11735	+	ul2-3-L4
9614	10960	+	ul2-L3
9636	10960	+	ul2-L2
9657	10960	+	ul2-L
9657	11735	+	ul2-3-L
9739	11735	+	ul2-3
9739	10960	+	ul2
9797	10960	+	ul2-S
9797	11735	+	ul2-3-S
9834	10960	+	ul2-S2
9834	11735	+	ul2-3-S2
9867	10960	+	ul2-S3
9867	11733	+	ul2-3-S3
9998	10960	+	ul2.7
9998	11735	+	ul2.7-3
10036	10960	+	ul2.7-S
10036	11735	+	ul2.7-3-S
10042	10960	+	ul2.7-S2
10042	11735	+	ul2.7-3-S2
10073	10960	+	ul2.7-S3
10186	10960	+	ul2.6
10186	11735	+	ul2.6-3
10204	10960	+	ul2.6-S
10268	10960	+	ul2.5-L2
10268	11733	+	ul2.5-3-L2
10323	10960	+	ul2.5-L
10323	11735	+	ul2.5-3-L
10336	11735	+	ul2.5-3
10336	11355	+	ncl2.5
10336	10960	+	ul2.5
10414	10960	+	ul2.5-S
10414	11733	+	ul2.3-3-S
10451	10960	+	ul2.5-S2
10451	11733	+	ul2.3-3-S2
10558	10960	+	ul2.4
10558	11735	+	ul2.4-3
10616	10960	+	ul2.4-S
10616	11733	+	ul2.4-3-S
10637	10960	+	ul2.4-S2
10637	11733	+	ul2.4-3-S2
10660	10960	+	ul2.4-S3
10660	11733	+	ul2.4-3-S3
10736	11735	+	ul2.3-3
10963	11735	+	ul3.5-L
10974	11733	+	ul3.5
11045	11733	+	ul3.4
11155	11735	+	ul3.4-S
11217	11735	+	ul3.4-S3
11284	11733	+	ul3.3
11735	12366	-	ul4.9
11735	13164	-	ul5.3-4
11735	13268	-	ul5.3-4-L
11735	13455	-	ul5.4-4-S
11735	13716	-	ul5.5-4-S
11735	13753	-	ul5.5-4
11735	14086	-	ul5.7-4-S2
11735	14995	-	ul5.8-4
11735	15102	-	ul5.9-4
11735	15581	-	ul5-4
11735	15616	-	ul5-4-L
11735	17358	-	ul5-4-L5
11735	12494	-	ul4
11735	13518	-	ul5.4-4
11738	11972	-	ncl4
11738	12079	-	ncl4-L2
11738	12233	-	ul4.8-S2
11738	12257	-	ul4.8-S
11738	12295	-	ul4.8
11738	15427	-	ul5-4-S
11738	12008	-	ncl4-L
12603	18060	+	ul6-7-L3
13508	18060	+	ul6-7-L2
14138	18060	+	ul6-7-L1
14603	15581	-	ncl5-4A
14929	18060	+	ul6-7
15051	18060	+	ul6-7-S
15157	18060	+	ul6.9-7
15240	18060	+	ul6.8-7
15630	18060	+	ul6.8-7-S
15672	18060	+	ul6.8-7-S2
15727	18060	+	ul6.8-7-S3
15793	18060	+	ul6.8-7-S4
15851	18060	+	ul6.8-7-S5
15964	18060	+	ul6.8-7-S6
16433	18060	+	ul6.5-7
16515	18026	+	ul6.5-7-S-AT
16515	18060	+	ul6.5-7-S
16666	18060	+	ul6.4-7
16693	18060	+	ul6.4-7-S
16776	18060	+	ul6.4-7-S2
16959	18026	+	ul7-AT
16959	18060	+	ul7
17063	18060	+	ul7-S
17125	18060	+	ul7-S2
17161	18060	+	ul7.9
17177	18060	+	ul7.9-S1
17430	18060	+	ul7.9-S2
17458	18060	+	ul7.9-S3
17649	18067	+	ul7.7
18192	18460	-	ul8.3
18192	18490	-	ul8.3-L
18192	18576	-	ul8.3-L3
18192	18691	-	ul8.5-S3
18192	18970	-	ul8.5-L
18192	19013	-	ul8.5-L2
18192	19243	-	ul8.7
18192	19285	-	ul8.7-L
18192	19392	-	ul8.7-L2
18192	19424	-	ul8.7-L3
18192	20677	-	ul8
18200	19786	-	ul8.7-L4
18200	19839	-	ul8.7-L5
18200	20350	-	ul8.9-S2
18200	20365	-	ul8.9-S
18200	20633	-	ul8-S
18200	20698	-	ul9.5-8-S3
18200	20879	-	ul9.5-8-S2
18200	20962	-	ul9.5-8-S
18200	21014	-	ul9.5-8
18200	21847	-	ul9.7-8-S2
18200	21960	-	ul9.7-8-S
18200	21976	-	ul9.7-8
18980	24665	+	ul10-L
22054	24665	+	ul10-L7
22249	24665	+	ul10-L6
22673	24667	+	ul10-L5
22695	24665	+	ul10-L4
22756	24667	+	ul10-L3
22774	24667	+	ul10-L2
22883	24667	+	ul10-L1
22943	24582	+	ncl10-B
22943	24665	+	ncl10-C
22943	24665	+	ul10
23029	24582	+	tr ul10-S1-3
23029	24596	+	tr ul10-S1-2
23029	24618	+	tr ul10-S1
23029	24665	+	ul10-S1
23118	24667	+	ul10-S2
23131	24667	+	ul10-S3
23206	24665	+	ul10.9
23264	24667	+	ul10.8
23278	24665	+	ul10.8-S
23335	24665	+	ul10.8-S2
23364	24667	+	ul10.8-S3
23408	24667	+	ul10.8-S4
23461	24667	+	ul10.8-S5
23491	24665	+	ul10.8-S6
23512	24667	+	ul10.8-S7
23575	24667	+	ul10.8-S8
23618	24667	+	ul10.7
23629	24667	+	ul10.7-S
23670	24665	+	ul10.7-S2
23695	24667	+	ul10.7-S3
23734	24667	+	ul10.7-S4
23746	24667	+	ul10.7-S5
23760	24665	+	ul10.7-S6
23791	24667	+	ul10.7-S7
23876	24667	+	ul10.6
23893	24667	+	ul10.6-S
23967	24667	+	ul10.5
23984	24667	+	ul10.5-S
24052	24667	+	ul10.5-S2
24082	24667	+	ul10.5-S3
24104	24667	+	ul10.5-S4
24142	24667	+	ul10.5-S5
24153	24667	+	ul10.5-S6
24171	24667	+	ul10.5-S7
24215	24667	+	ul10.4
24231	24667	+	ul10.4-S
24297	24667	+	ul10.3
24384	24667	+	ul10.2
24400	24667	+	ul10.2-S
24423	24665	+	ul10.2-S2
24446	24667	+	ul10.2-S3
24780	25237	-	ul11-S6
24780	25370	-	ul11-S4
24780	25692	-	ncl12
24780	25727	-	ncl12-L
24780	25851	-	ul12.3-S
24780	25915	-	ul12.4-S
24780	25936	-	ul12.4
24780	26012	-	ul12.4-L
24780	26141	-	ul12.5-S2
24780	26196	-	ul12.5
24780	26333	-	ul12.7-S
24780	26388	-	ul12.7
24780	26447	-	ul12.7-L2
24780	26584	-	ul12.9-11-S
24780	26947	-	ul12-11-S2
24780	26989	-	ul12-11-S
24780	27230	-	ul12-11-L2
24780	27675	-	ul13.5-12-11
24780	28658	-	ul13-12-11
24780	29130	-	ul14-13-12-11-S
24780	29249	-	ul14-13-12-11
24780	26610	-	ul12.9-11
24780	25498	-	ul11
24782	25283	-	ul11-S5
24782	25382	-	ul11-S3
24782	25574	-	ncl12-S3
24782	26566	-	ul12.9-11-S2
24782	27175	-	ul12-11-L
24782	27742	-	ul13.5-12-11-L
24782	27944	-	ul13.7-12-11
24782	28706	-	ul13-12-11-L
24782	29060	-	ul14-13-12-11-S2
24782	27045	-	ul12-11
24784	25169	-	ul11-S8
24784	25217	-	ul11-S7
24784	25433	-	ul11-S2
24784	25642	-	ncl12-S2
24784	25660	-	ncl12-S
24784	25882	-	ul12.3
24784	26038	-	ul12.4-L2
24784	26058	-	ul12.4-L3
24784	26151	-	ul12.5-S
24784	26323	-	ul12.5-L
24784	26438	-	ul12.7-L
24821	25936	-	ncl12.4-A
24821	26566	-	ncl12.9-11-S2-A
24821	26584	-	ncl12.9-11-S-A
24821	26615	-	ncl12.9-11-A
24875	25498	-	ncl11-B
27576	34840	+	ul15-L8
27732	34840	+	ul15-L7
27825	34840	+	ul15-L6
27912	34840	+	ul15-L5
28131	34840	+	ul15-L4
28528	34840	+	ul15-L2-sp
28801	34840	+	ul15
28801	34840	+	ul15-sp
28871	34842	+	ul15-S-sp
29301	34840	+	ul15.9
29326	34840	+	ul15.9-S
29409	34840	+	ul15.9-S2
29548	34840	+	ul15.9-S3
30147	30453	-	ul16.1-L
30147	30466	-	ul16.3-S3
30147	30569	-	ul16.3-S2
30147	30606	-	ul16.3-S
30147	30645	-	ul16.3
30147	30664	-	ul16.5-S4
30147	30711	-	ul16.5-S3
30147	30729	-	ul16.5-S2
30147	30847	-	ul16.5-S
30147	31056	-	ul16.5
30147	31182	-	ul16.5-L
30147	31248	-	ul16.5-L3
30147	31266	-	ul16.5-L4
30147	31511	-	ul16-S2
30147	31827	-	ul16-L
30147	32202	-	ul17.2-16
30147	32850	-	ul17.5-16
30147	33629	-	ul17-16-S
30147	33813	-	ul17-16
30147	34038	-	ul17-16-L
30147	34838	-	ul17-16-L2
30147	31607	-	ul16
30149	31239	-	ul16.5-L2
30149	31444	-	ul16-S3
30149	31525	-	ul16-S
30149	31610	-	ul16
31164	34840	+	ul15.8-S2
31722	34840	+	ul15.8-S3
31758	34840	+	ul15.8-S4
33126	34840	+	ul15.8-S5
33153	34840	+	ul15.8-S6
33197	34840	+	ul15.8-S7
33686	34840	+	ul15.7
33868	34840	+	ul15.6
33929	34840	+	ul15.5
34163	34840	+	ul15.4
34175	34840	+	ul15.4-S
35002	35367	-	ul18.5-S
35002	35538	-	ul18.7-S4
35002	35579	-	ul18.7-S2
35002	35686	-	ul18.7-S
35002	35721	-	ul18.7
35002	35750	-	ul18.7-L
35002	35869	-	ul18.7-L3
35002	36010	-	ul18.7-L7
35002	36198	-	ul18-S
35002	36382	-	ul18-L
35002	36413	-	ul18-L2
35002	36452	-	ul18-L3
35002	36484	-	ul18-L4
35002	36647	-	ul18-L6
35002	36674	-	ul18-L7
35002	36736	-	ul18-L8
35002	36806	-	ul18-L9
35002	36822	-	ul18-L10
35002	36884	-	ul18-L11
35002	36912	-	ul18-L12
35002	36998	-	ul18-L13
35002	37058	-	ul18-L14
35002	37112	-	ul18-L15
35002	37136	-	ul18-L16
35002	37163	-	ul18-L17
35002	37304	-	ul19.1-18
35002	37547	-	ul19.2-18
35002	37738	-	ul19.3-18
35002	38064	-	ul19.5-18
35002	38126	-	ul19.6-18
35002	38319	-	ul19.7-18
35002	38846	-	ul19.8-18
35002	39177	-	ul19.9-18-S
35002	39201	-	ul19.9-18
35002	39268	-	ul19.10-18-S
35002	40768	-	ul19-18
35002	36249	-	ul18
35004	36249	-	ncl18-A
35007	35409	-	ul18.5
35007	35569	-	ul18.7-S3
35007	35785	-	ul18.7-L2
35007	35898	-	ul18.7-L4
35007	35909	-	ul18.7-L5
35007	35962	-	ul18.7-L6
35007	36096	-	ul18-S2
35007	36555	-	ul18-L5
35007	37946	-	ul19.4-18
35007	38167	-	ul19.6-18-L
35007	39311	-	ul19.10-18
35007	39418	-	ul19.10-18-L
35007	40617	-	ul19-18-S
35019	35538	-	ncl18.7-A
35022	35533	-	ncl18.5-A
35022	36249	-	ncl18-B
35043	36249	-	ncl18-C
35377	36249	-	ncl18-J
36388	40768	-	ul19
36388	39177	-	ncl19.9-18-S-A
36957	40768	-	ncl19-A
39645	43708	+	ul21-L13
40076	40768	-	ncl19-D
40164	40768	-	ncl19
40172	40768	-	ncl19-E
40184	40768	-	ncl19-F
40317	43708	+	ul21-L12
40822	43708	+	ul21-L9
41026	43708	+	ul21-L8
41054	43708	+	ul21-L7
41115	43708	+	ul21-L6
41334	43708	+	ul21-L5
41406	43708	+	ul21-L4
41671	43708	+	ul21-L3
41745	43708	+	ul21-L2
41795	43708	+	ul21-L1
41862	43708	+	ul21
41991	43708	+	ul21.7
42503	43708	+	ul21.5
42550	43708	+	ul21.5-S
42760	43708	+	ul21.5-S2
42836	43708	+	ul21.5-S3
42890	43708	+	ul21.5-S4
42952	43708	+	ul21.5-S5
42973	43708	+	ul21.5-S6
43022	43708	+	ul21.5-S7
43082	43708	+	ul21.5-S8
43118	43708	+	ul21.5-S9
43159	43708	+	ul21.5-S10
43182	43708	+	ul21.5-S11
43237	43708	+	ul21.5-S12
43420	43708	+	ul21.4
43818	44193	-	ul22.5
43818	44867	-	ul22.5-L
43818	44955	-	ul22.5-L2
43818	45008	-	ul22.5-L3
43818	45147	-	ul22.5-L4
43818	45267	-	ul22.5-L5
43818	45279	-	ul22.5-L6
43818	45462	-	ul22.5-L8
43818	45494	-	ul22.5-L9
43818	45567	-	ul22.7
43818	45581	-	ul22.9-S
43818	45647	-	ul22.9
43818	45930	-	ul22.9-L
43818	46397	-	ul22-S4
43818	46438	-	ul22-S3
43818	46521	-	ul22-S2
43818	47373	-	ul23.5-22
43818	47382	-	ul23.5
43818	47906	-	ul23-22
43818	47068	-	ul23.2-22-S2
43818	47176	-	ul23.3-22
43821	45449	-	ul22.5-L7
43821	46161	-	ul22.9-L2
43821	47093	-	ul23.2-22
43821	47971	-	ul23-L2
43821	46554	-	ul22-S
43821	46581	-	ul22
46603	47063	-	ul23.2-S2
46603	47093	-	ul23.2
46603	47176	-	ul23.3
46603	47230	-	ul23.3-L
46603	47266	-	ul23.4
46603	47413	-	ul23.5-L
46603	47419	-	ul23.6
46603	47464	-	ul23.7-S
46603	47520	-	ul23.7
46603	47637	-	ul23.8
46603	47660	-	ul23.9
46603	47847	-	ul23-S
46603	47940	-	ul23-L
46603	48024	-	ul23-L3
46603	48450	-	ul23-L4
46603	48841	-	ul24-23 c
46603	46815	-	ul23.1
46603	47085	-	ul23.2-S
46603	47909	-	ul23
46606	48767	+	ul23-24 c
47404	52783	+	ul24-25-26-26.5-L
47404	48725	+	ul24-L3-AT (short)
47404	48597	+	ncl24-L3-A
47420	48767	+	ul24-L2
47671	48767	+	ul24
47671	52783	+	ul24-25-26-26.5
48061	48767	+	ul24.5-L2
48061	48589	+	ncl24.5-L2
48061	48725	+	ul24.5-L2-AT (short)
48073	48767	+	ul24.5-L
48080	48767	+	ul24.5
48082	52783	+	ul24.5-25-26-26.5
48129	52783	+	ul25-26-26.5-L
48630	52783	+	ul25-26-26.5
48962	52783	+	ul25.7-26-26.5
49703	52783	+	ul25.5-26-26.5
49863	52783	+	ul25.4-26-26.5
50401	52783	+	ul25.3-26-26.5
50587	52783	+	ul26-26.5-L
50666	52783	+	ul26-26.5
50799	52783	+	ul26-26.5-S
50897	52783	+	ul26.5-L4
50913	52783	+	ul26.5-L3
51232	52783	+	ul26.5-L2
51569	52783	+	ul26.5-L
51634	52783	+	ul26.5
51696	52783	+	ul26.5-S
51729	52783	+	ul26.4-L2
51747	52783	+	uL6.4 -L
51774	52783	+	ul26.4
51779	52783	+	ul26.4
51837	52783	+	ul26.4-S1
51865	52783	+	ul26.4-S2
51898	52783	+	ul26.4-S3
51972	52783	+	ul26.4-S4
52045	52783	+	ul26.4-S5
52066	52783	+	ul26.4-S6
52080	52783	+	ul26.4-S7
52094	52783	+	ul26.4-S8
52165	52783	+	ul26.4-S9
52182	52783	+	ul26.4-S10
52225	52783	+	ul26.4-S11
52245	52783	+	ul26.4-S12
52254	52783	+	ul26.4-S13
52295	52783	+	ul26.3
52356	52783	+	ul26.2
52491	52780	+	ul26.2-S
52594	52783	+	ul26.2-S2
52796	53227	-	ul27.2-AT
52796	54277	-	ul27.12-AT
52796	56080	-	ul27-AT
53037	53263	-	ul27.3-S
53037	53311	-	ul27.3
53037	53350	-	ul27.3-L
53037	53425	-	ul27.4
53037	53509	-	ul27.5
53037	53560	-	ul27.6
53037	53575	-	ul27.7
53037	53590	-	ul27.7-L
53037	53683	-	ul27.8-S2
53037	53710	-	ul27.8-S
53037	53718	-	ul27.8
53037	53761	-	ul27.9-S5
53037	53818	-	ul27.9-S4
53037	53842	-	ul27.9-S3
53037	53890	-	ul27.9-S2
53037	53941	-	ul27.9-S
53037	53953	-	ul27.9
53037	53992	-	ul27.9-L
53037	54015	-	ul27.9-L2
53037	54066	-	ul27.10
53037	54075	-	ul27.10-L
53037	54130	-	ul27.11-S3
53037	54139	-	ul27.11-S2
53037	54207	-	ul27.11-S
53037	54232	-	ul27.11
53037	54333	-	ul27.12-L
53037	54425	-	ul27.12-L2
53037	54448	-	ul27.12-L3
53037	54459	-	ul27.12-L4
53037	54478	-	ul27.12-L5
53037	54487	-	ul27.12-L6
53037	54568	-	ul27.13-S
53037	54594	-	ul27.13
53037	54724	-	ul27.14-S2
53037	54796	-	ul27.14-S1
53037	54814	-	ul27.14-S
53037	54880	-	ul27.14
53037	54939	-	ul27.15-S2
53037	54999	-	ul27.15
53037	55012	-	ul27.15-L
53037	55015	-	ul27.15-L2
53037	55141	-	ul27.16
53037	55161	-	ul27.16-L
53037	55246	-	ul27.17
53037	55342	-	ul27.18-S4
53037	55498	-	ul27.18-S3
53037	55548	-	ul27.18-S
53037	55603	-	ul27.18
53037	55633	-	ul27.18-L
53037	54277	-	ul27.12
53040	54973	-	ul27.15-S
53040	55519	-	ul27.18-S2
53040	55650	-	ul27.18-L2
53040	55772	-	ul27.18-L3
53040	55825	-	ul27-S3
53040	55949	-	ul27-S2
53040	56025	-	ul27-S
53040	56249	-	ul27-L
53040	57192	-	ul27-L2
53040	56080	-	ul27
55590	56080	-	ncl27
58395	58893	-	ul29.4
58395	62312	-	ul29
58397	59086	-	ul29.5-S
58397	60943	-	ul29.9-S
58397	61489	-	ul29.9
58397	61642	-	ul29.9-L
58398	59147	-	ul29.5
59433	62312	-	ncl29
62455	66581	+	ul30-L / OriL-RNA
62605	66581	+	ul30
62636	66581	+	ul30-S
62730	66581	+	ul30-S2
63259	66581	+	ul30.9
63274	66581	+	ul30.9-S
63869	66581	+	ul30.7
64157	66581	+	ul30.6
64539	66581	+	ul30.5
64745	66581	+	ul30.5-S
64852	66581	+	ul30.5-S2
64987	66581	+	ul30.5-S3
65030	66581	+	ul30.5-S4
65615	66581	+	ul30.3
66110	66581	+	ul30.1
66363	66796	-	ul31.5
66363	67086	-	ul31.7
66363	67656	-	ul32.1-31
66363	67720	-	ul32.3-31
66363	67914	-	ul32.3-31-L
66363	67957	-	ul32.4-31-S
66363	68176	-	ul32.4-31
66363	68528	-	ul32.5-31
66363	68805	-	ul32.7-31-S
66363	68919	-	ul32.7-31
66363	67458	-	ul31
66363	69220	-	ul32-31
66371	67454	+	ul31 AS - rtRNA
66375	67452	+	ul31 AS
66429	66577	+	ul30.1-S2
66429	67452	+	ul30.1-31-S2 c
66434	67452	+	ul30.1- ul31 c AS
66434	66577	+	ul30.1-S
66534	67458	-	ncl31
68300	70959	+	ul33-34-35-L3
68407	70959	+	ul33-34-35-L2
68767	70959	+	ul33-34-35-L1
69065	70959	+	ul33-34-35
69145	70959	+	ul33-34-35-S
69223	70959	+	ul33.5-34-33
69241	70959	+	ul33.5-34-33-S
69332	70959	+	ul34-35-L2
69332	69811	+	ncl34-35-L
69367	70959	+	ul34-35-L1
69442	70959	+	ul34-35
69498	70959	+	ul34-35-S
69526	70959	+	ul34-35-S2
69538	70959	+	ul34-35-S3
69595	70959	+	ul34-35-S4
69716	70959	+	ul34.7-35
69727	70959	+	ul34.7-35-S
69738	70959	+	ul34.7-35-S2
69789	70959	+	ul34.7-35-S3
69896	70959	+	ul34.5-35
69972	70959	+	ul34.5-35-S
70043	70959	+	ul34.5-35-S2
70125	70959	+	ul34.3-35
70252	70959	+	ul35-L5
70279	70959	+	ul35-L4
70386	70959	+	ul35-L3
70400	70959	+	ul35-L2
70422	70959	+	ul35-L
70489	70878	+	ncl35-A
70489	70950	-	ncl36
70489	70959	+	ul35
70596	70959	+	ul35.7
70620	70959	+	ul35.7-S
70673	70959	+	ul35.6
70707	70959	+	ul35.6-S
70737	70959	+	ul35.6-S2
70745	70959	+	ul35.6-S3
70752	70959	+	ul35.6-S4
70788	70959	+	ul35.6-S5
70966	71219	-	ul36.2-S4
70966	71354	-	ul36.2-S3
70966	71429	-	ul36.2-S2
70966	71454	-	ul36.2-S
70966	71594	-	ul36.2-L
70966	71909	-	ul36.2-L2
70966	71931	-	ul36.2-L3
70966	72042	-	ul36.2-L4
70966	72242	-	ul36.2-L6
70966	72361	-	ul36.2-L7
70966	72430	-	ul36.2-L8
70966	72437	-	ul36.2-L9
70966	72471	-	ul36.2-L10
70966	72484	-	ul36.2-L11
70966	72882	-	ul36.3-S2
70966	72906	-	ul36.3-S
70966	72914	-	ul36.3
70966	73011	-	ul36.3-L
70966	73296	-	ul36.4-L2
70966	74803	-	ul36.6
70966	71523	-	ul36.2
70970	71523	-	ncl36.2-B
80692	81102	-	ul37.4-L
80692	81111	-	ul37.4-L2
80692	81254	-	ul37.5-S
80692	81315	-	ul37.5
80692	81385	-	ul37.6-S6
80692	81434	-	ul37.6-S5
80692	81450	-	ul37.6-S4
80692	81468	-	ul37.6-S3
80692	81487	-	ul37.6-S2
80692	81526	-	ul37.6-S
80692	81594	-	ul37.6
80692	81652	-	ul37.7
80692	81676	-	ul37.8
80692	81789	-	ul37.9-S
80692	81848	-	ul37.9
80692	81951	-	ul37.10
80692	82063	-	ul37.11-S5
80692	82081	-	ul37.11-S4
80692	82107	-	ul37.11-S3
80692	82184	-	ul37.11-S2
80692	82197	-	ul37.11-S
80692	82277	-	ul37.11
80692	82348	-	ul37.11-L
80692	82382	-	ul37.11-L2
80692	82599	-	ul37.12-S
80692	82771	-	ul37.12
80692	82807	-	ul37.12-L
80692	83065	-	ul37.13
80692	83683	-	ul37.14-L3
80692	83693	-	ul37.15-S
80692	83866	-	ul37.15
80692	84467	-	ul37-L1
80692	84532	-	ul37-L2
80692	84885	-	ul37-L3
80692	85215	-	ul37-L4
80692	84147	-	ul37-S
80692	84215	-	ul37
84389	90998	+	ul38-39-40
84394	86035	+	ul38
84620	86032	+	ul38.9-L
84666	86035	+	ul38.9
84805	86032	+	ul38.9-S
84981	86032	+	ul38.8
85073	86032	+	ul38.7-L
85118	86032	+	ul38.7
85163	86032	+	ul38.7-S
85288	86032	+	ul38.5-L
85364	86032	+	ul38.5
85427	86032	+	ul38.5-S
85442	86032	+	ul38.5-S2
85493	86032	+	ul38.5-S3
85655	86032	+	ul38.3
86217	90998	+	ul39-42
86217	90998	+	ul39-40
86742	90998	+	ul39.28-40-L2
87151	90998	+	ul39.28-40-L
87265	90998	+	ul39.27-40
87361	90998	+	ul39.27-40-S
87490	90998	+	ul39.26-40
87547	90998	+	ul39.26-40-S
87547	90998	+	ul39.25-40-S
87901	90998	+	ul39.24-40
87982	90998	+	ul39.23-40
88027	90998	+	ul39.22-40
88048	90998	+	ul39.21-40
88063	90998	+	ul39.21-40-S
88274	90998	+	ul39.20-40
88372	90998	+	ul39.19-40
88407	90998	+	ul39.19-40-S
88417	90998	+	ul39.19-40-S2
88526	90998	+	ul39.18-40
88543	90998	+	ul39.18-40-S
88578	90998	+	ul39.18-40-S2
88773	90998	+	ul39.17-40
88781	90998	+	ul39.17-40-S
88805	90998	+	ul39.16-40
88888	90998	+	ul39.15-40-S
88960	90998	+	ul39.14-40
89001	90998	+	ul39.13-40
89089	90998	+	ul39.12-40-L
89129	90998	+	ul39.12-40
89180	90998	+	ul39.11
89222	90998	+	ul39.10-40
89272	90998	+	ul39.9-40
89272	90998	+	ul39.9-41
89272	90998	+	ul39.9-42
89383	90998	+	ul39.8-40
89383	90998	+	ul39.8-41
89417	90998	+	ul39.7-40
89542	90998	+	ul39.6-40
89603	90998	+	ul39.5-40
89606	90998	+	ul39.5-41
89606	90998	+	ul39.5-42
89606	90998	+	ul39.5-43
89606	90998	+	ul39.5-44
89612	90998	+	ul39.4-40
89620	90998	+	ul39.3-40
89689	90998	+	ul39.2-40
89702	90998	+	ul39.1-40
89775	90998	+	ul40
89860	90998	+	ul40-S
89891	90998	+	ul40.S2
89928	90998	+	ul40.3
89938	90998	+	ul40.3-S
89964	90998	+	ul40.3-S2
90005	90998	+	ul40.3-S3
90029	90998	+	ul40.3-S4
90115	90998	+	ul40.3-S6
90123	90998	+	ul40.3-S7
90156	90998	+	ul40.3-S8
90206	90998	+	ul40.3-S9
90219	90998	+	ul40.3-S10
90228	90998	+	ul40.3-S11
90241	90998	+	ul40.3-S12
90262	90998	+	ul40.3-S13
90360	90998	+	ul40.3-S14
90414	90998	+	ul40.3-S15
90432	90998	+	ul40.3-S16
90505	90998	+	ul40.4-S1
90548	90998	+	ul40.4-S2
90581	90998	+	ul40.4-S3
90634	90998	+	ul40.4-S4
90699	90998	+	ul40.4-S5
90733	90998	+	ul40.4-S6
90901	94655	+	ul41-42 c -L2
91013	94655	+	ul41-42 c -L
91035	91878	-	ncl41.4-L-B
91036	92755	-	ncl41.9
91078	94655	+	ul41-42 c
91094	91356	-	ncl41-L
91094	91400	-	ncl41-L2
91094	91456	-	ul41.4-S5
91094	91564	-	ul41.4-S4
91094	91583	-	ul41.4-S3
91094	91778	-	ul41.4-S
91094	92410	-	ul41.8-S
91094	91277	-	ncl41
91094	91596	-	ul41.4-S2
91094	91847	-	ul41.4
91094	91878	-	ul41.4-L
91094	92478	-	ul41.8
91097	91878	-	ncl41.4-L-C
91097	92212	-	ul41.6
91097	92256	-	ul41.7
91097	92388	-	ul41.8-S2
91097	92574	-	ul41.9
91097	92882	-	ul41-L
91097	93597	-	ul41-L2
91097	93651	-	ul41-L3
91097	93703	-	ul41-L4
91097	92755	-	ul41
91102	92495	-	ul41.8-L
91125	91848	-	ncl41.4
91283	94655	+	ul42-L10
91521	94653	+	ul42-L9
91523	98694	+	ul42-L9-43-44-45
92110	94655	+	ul42-L8
92132	94655	+	ul42-L7
92242	94653	+	ul42-L6
92516	94653	+	ul42-L5
92530	94655	+	ul42-L4
92666	94653	+	ul42-L2
92810	94655	+	ul42-L
92936	98694	+	ul42-43-44-45
92936	96084	+	ul42-43
92936	94655	+	ul42
93018	94655	+	ul42-S
93157	94653	+	ul42.9-L
93179	94653	+	ul42.9
93332	94655	+	ul42.8
93372	94653	+	ul42.8-S
93477	94653	+	ul42.8-S2
93496	94653	+	ul42.8-S3
93496	96084	+	ul42.8-43
93528	94655	+	ul42.8-S4
93616	94653	+	ul42.7-L3
93625	94653	+	ul42.7-L2
93689	94653	+	ul42.7-L
93765	94653	+	ul42.7
93769	96084	+	ul42.7-43
93822	94653	+	ul42.7-S
93850	94653	+	ul42.7-S2
93884	94653	+	ul42.7-S3
93900	94653	+	ul42.7-S4
93940	94652	+	ul42.6-L3
93966	94652	+	ul42.6-L2
94004	94652	+	ul42.6-L
94078	94653	+	ul42.6
94131	94653	+	ul42.6-S
94162	94653	+	ul42.6-S2
94198	94652	+	ul42.6-S3
94221	94653	+	ul42.6-S4
94221	96081	+	ul42.6-43
94237	94652	+	ul42.6-S5
94306	94653	+	ncl42-L3
94327	94653	+	ncl42-L2
94354	94653	+	ncl42-L
94660	96084	+	ul43
94660	98694	+	ul43-44-45
94762	96084	+	ul43.9
94768	98694	+	ul43.9-44-45
95052	96081	+	ul43.7
95096	96084	+	ul43.7-S
96174	98694	+	ul44-45
96365	98694	+	ul44.9-45-L
96380	98694	+	ul44.9-45-L2
96619	97710	+	ul44.9-45
96620	98688	+	ul44.7-45
96655	98694	+	ul44.7-45-S
96677	98694	+	ul44.7-45-S2
96709	98694	+	ul44.7-45-S3
96799	98694	+	ul44.6-45
96869	98688	+	ul44.6-45-S
96928	98694	+	ul44.6-45-S2
96974	98694	+	ul44.5-45-S
96974	98694	+	ul44.5-45-S2
96993	98694	+	ul44.5-45-S3
97027	98694	+	ul44.5-45-S4
97042	98694	+	ul44.4-45
97138	98688	+	ul44.3-45
97144	98694	+	ul44.2-45
97243	98694	+	ul44.2-45-S
97258	98694	+	ul44.2-45-S2
97282	98694	+	ul44.2-45-S3
97332	98694	+	ul44.2-45-S4
97403	98694	+	ul44.1-45
97441	98694	+	ul45-L10
97513	98694	+	ul45-L9
97560	98682	+	ul45-L8
97577	98694	+	ul45-L7
97658	98694	+	ul45-L6
97699	98694	+	ul45-L5
97760	98694	+	ul45-L4
97774	98694	+	ul45-L3
97819	98688	+	ul45-L2
97842	98682	+	ul45-L1
97953	98694	+	ul45
97953	98688	+	ul45
97990	98682	+	ul45-S
98029	98688	+	ul45-S2
98042	98694	+	ul45.7
98086	98682	+	ul45.7-S
98093	98694	+	ul45.7-S2
98128	98694	+	ul45.5
98140	98694	+	ul45.5-S
98183	98694	+	ul45.5-S2
98192	98694	+	ul45.5-S3
98265	98694	+	ul45.3
98337	98694	+	ncl45 2
98356	98694	+	ncl45 3
98373	98694	+	ncl45 4
98392	98694	+	ncl45 5
98407	98694	+	ncl45 6
98428	98694	+	ncl45 7
98709	98949	-	ncl46-A
98709	98977	-	ncl46-C
98709	99018	-	ncl46-F
98709	99148	-	ul46.3-L
98709	99198	-	ul46.3-L3
98709	99262	-	ul46.4-S
98709	99288	-	ul46.4
98709	99348	-	ul46.4-L
98709	99414	-	ul46.5-S4
98709	99448	-	ul46.5-S3
98709	99571	-	ul46.5
98709	99596	-	ul46.5-L
98709	99787	-	ul46.6-L3
98709	100451	-	ul46.9
98709	100679	-	ul46.9-L2
98709	101060	-	ul46-L
98709	101548	-	ul47.5
98709	102085	-	ul47.8-S
98709	102627	-	ul47.9-46-S
98709	102715	-	ul47.9-46
98709	102814	-	ul47.9-46-L
98709	103230	-	u47-46-S
98709	99998	-	ul46.7
98709	99384	-	ncl46.4-L-D
98712	99184	-	ul46.3-L2
98712	99387	-	ul46.5-S5
98712	99476	-	ul46.5-S2
98712	99493	-	ul46.5-S
98712	99847	-	ul46.7-S3
98712	99862	-	ul46.7-S2
98712	99902	-	ul46.7-S
98712	100034	-	ul46.7-L
98712	100071	-	ul46.7-L2
98712	100252	-	ul46.8
98712	100400	-	ul46.9-S2
98712	100421	-	ul46.9-S
98712	100520	-	ul46.9-L
98712	101077	-	ul46-L2
98712	101107	-	ul46-L3
98712	101842	-	ul47.6
98712	102114	-	ul47.8
98712	102263	-	ul47.8-L
98712	102415	-	ul47.9-46-S3
98712	102577	-	ul47.9-46-S2
98712	103157	-	u47-46-S2
98712	98949	-	ncl46-B
98712	98977	-	ncl46-D
98712	99095	-	ul46.3
98712	99613	-	ul46.5-L2
98712	100995	-	ul46
98712	103311	-	ul47-46
98739	99095	-	ncl46.3-A
98739	99613	-	ncl46.5-L2-A
103518	103831	-	ul48.3-S3
103518	103850	-	ul48.3-S2
103518	103883	-	ul48.3-S
103518	103904	-	ul48.3
103518	103924	-	ul48.3-L
103518	103946	-	ul48.3-L2
103518	103960	-	ul48.3-L3
103518	104001	-	ul48.3-L4
103518	104048	-	ul48.4
103518	104058	-	ul48.4-L
103518	104069	-	ul48.4-L2
103518	104134	-	ul48.5
103518	104141	-	ul48.5-L
103518	104216	-	ul48.5-L3
103518	104225	-	ul48.5-L4
103518	104279	-	ul48.6-S
103518	104292	-	ul48.6
103518	104310	-	ul48.6-L
103518	104361	-	ul48.7
103518	104437	-	ul48.7-L2
103518	104471	-	ul48.8-S5
103518	104529	-	ul48.8-S4
103518	104564	-	ul48.8-S3
103518	104680	-	ul48.8-S2
103518	104709	-	ul48.8-S
103518	104736	-	ul48.8
103518	104822	-	ul48.8-L2
103518	104861	-	ul48.9
103518	104960	-	ul48.11
103518	105004	-	ul48.11-L
103518	105017	-	ul48.11-L2
103518	105042	-	ul48.11-L3
103518	105077	-	ul48.12
103518	105184	-	ul48-S
103518	105324	-	ul48-L
103518	105339	-	ul48-L2
103518	105438	-	ul48-L3
103518	105618	-	ul48-L4
103518	105651	-	ul48-L5
103518	105730	-	ul49.3-48
103518	105776	-	ul49.4-48
103518	105833	-	ul49.4-48-L
103518	106033	-	ul49.4-48-L8
103518	106073	-	ul49.4-48-L5
103518	106187	-	ul49.4-L7
103518	106638	-	ul49-L
103518	103739	-	ul48.1-L2
103518	106538	-	ul49-48
103518	107128	-	ul49A-49-48
103518	103714	-	ul48.1
103518	105150	-	ul48-S2
103518	105257	-	ul48
103518	105882	-	ul49.4-48-L2
103521	103719	-	ul48.1-L
103521	103816	-	ul48.3-S4
103521	104009	-	ul48.4-S
103521	104094	-	ul48.5-S2
103521	104129	-	ul48.5-S
103521	104207	-	ul48.5-L2
103521	104245	-	ul48.5-L5
103521	104429	-	ul48.7-L
103521	104778	-	ul48.8-L
103521	104923	-	ul48.10
104731	108170	+	ul48-49-50 c
105440	105909	-	ul49.4-L3
105440	105920	-	ul49.4-L4
105440	105984	-	ul49.4-L6
105440	106236	-	ul49.4-L8
105440	106688	-	ul49-L2
105441	105651	-	ncl49
105441	105730	-	ul49.3
105441	105776	-	ul49.4
105441	105833	-	ul49.4-L
105441	105882	-	ul49.4-L2
105441	105957	-	ul49.4-L5
105441	106064	-	ul49.4-L9
105441	106776	-	ul49-L3
105441	106803	-	ul49A.6-49-S
105441	106823	-	ul49A.6-49
105441	106876	-	ul49A.7-49-S
105441	106909	-	ul49A.7-49
105441	106538	-	ul49
105441	106543	-	ul49
105441	107128	-	ul49A-49
105466	109151	+	ul49-50 c
106610	108170	+	ul50-L3
106737	108170	+	ul50-L2
106800	108170	+	ul50-L
106829	108173	+	ul50
106830	108170	+	ul50
106837	108168	-	ul50 AS
106849	108170	+	ul50-S
106960	108170	+	ul50-S2
106982	108170	+	ul50-S3
107020	108170	+	ul50.7-L6
107028	108170	+	ul50.7-L5
107057	108173	+	ul50.7-L4
107080	108170	+	ul50.7-L3
107103	108170	+	ul50.7-L2
107137	108173	+	ul50.7-L
107154	108170	+	ul50.7
107178	108173	+	ul50.5
107193	108170	+	ul50.5-S
107288	108170	+	ul50.4
107303	108170	+	ul50.4-S
107367	108170	+	ul50.3
107377	108170	+	ul50.3-S
107396	108170	+	ul50.3-S2
107427	108173	+	ul50.3-S3
107485	108170	+	ul50.3-S4
107566	108173	+	ul50.3-S5
107615	108173	+	ul50.3-S6
107676	108170	+	ul50.3-S7
107760	108173	+	ncl53
107843	108175	+	ncl53-2
108259	108925	-	ul51.8-L4
108259	108931	-	ul51.8-L5
108259	108963	-	ul51.9-L
108259	109030	-	ul51-S7
108259	109049	-	ul51-S6
108259	109112	-	ul51-S4
108259	109228	-	ul51-S2
108259	109242	-	ul51-S
108259	109383	-	ul51-L
108259	109454	-	ul51-L2
108259	109572	-	ul51-L3
108259	109593	-	ul51-L4
108259	109637	-	ul51-L5
108259	109713	-	ul51-L6
108259	109735	-	ul51-L7
108259	109891	-	ul51-L8
108259	110078	-	ul51-L9
108259	110100	-	ul51-L10
108259	110122	-	ul51-L11
108259	110214	-	ul51-L12
108259	110222	-	ul51-L13
108259	110266	-	ul51-L14
108259	110499	-	ul51-L15
108259	111040	-	ul51-L16
108259	111148	-	ul51-L17
108259	111184	-	ul51-L18
108259	111334	-	ul51-L19
108259	111409	-	ul51-L20
108259	111889	-	ul51-L21
108259	111992	-	ul51-L22
108259	112265	-	ul52-51 c
108259	112338	-	ul52-51 c-L
108259	112579	-	ul52-51 c-L2
108259	112862	-	ul52-51 c-L3
108259	112958	-	ul52-51 c-L4
108259	113090	-	ul52-51 c-L5
108259	108959	-	ul51.9
108259	109089	-	ul51-S5
108259	109163	-	ul51-S3
108259	112131	-	ul51-L23
108259	109305	-	ul51
108985	113459	+	ul52-53
108985	115299	+	ul52-53-54
109222	113459	+	ul52.9-53
110309	115299	+	ul52.7-53-54
111759	115299	+	ul53-54
111759	116117	+	ul53-54-55
111759	113459	+	ul53
111759	113459	+	ul53
111943	113459	+	ul53-S
111943	115299	+	ul53-54-S
111943	116117	+	ul53-54-55-S
112045	116117	+	ul53-54-S2
112152	113459	+	ul53.9
112152	115299	+	ul53.9-54
112508	116117	+	ul53.5-54-55
112508	113459	+	ul53.5
112508	115299	+	ul53.5-54
112695	113459	+	ul53.4
112779	113459	+	ul53.4-S
113016	115299	+	ul54-L4
113016	116117	+	ul54-55-L3
113280	115299	+	ul54-L2
113280	116117	+	ul54-55-L2
113305	115299	+	ul54-L
113305	116117	+	ul54-55-L
113598	115299	+	ul54
113598	116117	+	ul54-55
114126	115299	+	ul54.9-L
114126	116117	+	ul54.9-55-L6
114268	115299	+	ul54.9
114314	115299	+	ul54.9-S
114384	116117	+	ul54.9-55-L3
114415	115299	+	ul54.7
114415	116117	+	ul54.7-55-L2
114574	115299	+	ul54.5
114624	115299	+	ul54.5-S
114659	115299	+	ul54.5-S2
114668	115299	+	ul54.5-S3
114669	116117	+	ul54.5-55
114725	115299	+	ul54.5-S4
114729	116117	+	ul54.5-55-S4
114805	115299	+	ul54.3-S5
114807	115299	+	ul54.3-S6
114807	116117	+	ul54.3-55
114874	115299	+	ul54.1-L2
114925	115299	+	ul54.1-L
115024	115299	+	ul54.1
115026	116088	+	ul54.1-55-AT
115027	116117	+	ul54.1-55
115307	116117	+	ul55-L2
115327	116117	+	ul55-L
115444	116117	+	ul55
115530	116117	+	ul55.9
115581	116117	+	ul55.9-S
115615	116117	+	ul55.8-L5
115615	116117	+	ul55.8-L4
115628	116117	+	ul55.8-L3
115638	116117	+	ul55.8-L2
115673	116117	+	ul55.8-L
115732	116117	+	ul55.8
115825	116117	+	ul55.8-S2
116182	116533	-	ul56.9-S3
116182	116702	-	ul56.9-S
116182	116811	-	ul56.9
116182	116824	-	ul56.9-L
116182	116951	-	ul56-S
116182	117155	-	ul56-L
116182	117083	-	ul56
116184	116610	-	ul56.9-S2
127173	127515	-	tr RS1-L
132024	133957	+	us1-L
132127	133957	+	us1
132192	133957	+	us1-S
132313	133957	+	us1-S2
132559	133957	+	us1-S3
132665	133957	+	us1.1
132718	133957	+	us1.1-S
132769	133957	+	us1.1-S2
132836	133957	+	us1.1-S3
132882	133957	+	us1.1-S4
132931	133957	+	us1.2
133017	133957	+	us1.2-S
133084	133957	+	us1.3
133260	133957	+	us1.4
133317	133957	+	us1.4-S
133418	133957	+	us1.5
133480	133957	+	us1.5-S
133508	133957	+	us1.5-S2
133523	133957	+	us1.5-S3
133538	133957	+	us1.5-S4
133621	133957	+	us1.5-S5
133667	133957	+	us1.5-S6
134019	134705	-	us2.2-L3
134019	135663	-	us2-L
134019	135766	-	us2-L2
134019	135785	-	us2-L3
134019	135864	-	us2-L4
134019	135931	-	us2-L6
134019	135977	-	us2-L8
134019	135991	-	us2-L9
134019	136604	-	us3-2 c
134021	134316	-	us2.2
134021	134441	-	us2.2-L
134021	134478	-	us2.2-L2
134021	134840	-	us2.3
134021	134880	-	us2.3-L
134021	135002	-	us2-S6
134021	135072	-	us2-S5
134021	135138	-	us2-S4
134021	135179	-	us2-S3
134021	135179	-	us2-S2
134021	135227	-	us2-S
134021	135919	-	us2-L5
134021	135940	-	us2-L7
134021	136113	-	us2-L10
134021	136128	-	us2-L11
134021	137569	-	us4-3-2 c
134021	138139	-	us5-4-3-2 c-S
134021	138363	-	us5-4-3-2 c
134021	139035	-	us6-5-4-3-2 c
134021	135306	-	us2
134317	137532	+	us3-4-L4
134959	137532	+	us3-4-L3
135057	137532	+	us3-4-L
135192	137532	+	us3-4
135321	137532	+	us3.9-4-L
135356	137532	+	us3.9-4
136031	137532	+	us4-L4
136172	137532	+	us4-L3
136184	137532	+	us4-L2
136411	137532	+	us4-L
136732	141035	+	us4-5-6-7
136732	137532	+	us4
136807	137532	+	us4.8
136868	137532	+	us4.8-S
136998	137532	+	us4.7
137025	137532	+	us4.7-S
137197	137532	+	us4.7-S2
137625	141035	+	us5-6-7
137911	141033	+	us6-7-L3
138112	141035	+	us6-7-L2
138112	141033	+	us6-7
138224	141035	+	us6-7-L
138338	143690	+	us6-7-8-9
138338	140625	+	ncs6-7-AF
138338	141033	+	ncs6-7-AK
138338	141035	+	us6-7
138421	141035	+	us6.9-7-L
138424	140400	-	us5-6-7 AS
138472	141035	+	us6.9-7
138530	141033	+	us6.7-7-L2
138589	141033	+	us6.7-7-L
138614	141035	+	us6.7-7
138679	141033	+	us6.7-7-S
138690	141035	+	us6.7-7-S2
138940	141033	+	us6.5-7
138962	141035	+	us6.4
139026	141033	+	us6.3-7
139051	141033	+	us6.3-7-S
139123	141033	+	us6.3-7-S2
139123	140423	+	ncs6.3
139190	141035	+	us7-L9
139220	141033	+	us7-L8
139277	141035	+	us7-L7
139342	141033	+	us7-L6
139405	141035	+	us7-L5
139438	141033	+	us7-L4
139463	141033	+	us7-L3
139550	141033	+	us7-L2
139625	141033	+	us7-L
139698	143690	+	us7-8-9
139698	141033	+	us7
139805	141033	+	us7.9-L4
139820	141033	+	us7.9-L3
139869	141033	+	us7.9-L2
139899	141033	+	us7.9-L
139907	141033	+	us7.9
139947	141033	+	us7.9-S
139964	141033	+	us7.9-S2
139998	141033	+	us7.9-S3
140027	141033	+	us7.7-L5
140063	141035	+	us7.7-L4
140191	141035	+	us7.7-L3
140247	141035	+	us7.7-L2
140259	141033	+	us7.7-L
140270	141033	+	us7.7
140276	141035	+	us7.6
140276	143690	+	us7.6-8-9
140292	141033	+	us7.6-S
140322	141033	+	us7.6-S2
140351	141033	+	us7.6-S3
140366	141033	+	us7.6-S4
140379	141035	+	us7.6-S5
140379	143690	+	us7.6-8-9-S5
140454	141035	+	us7.5-L4
140529	141033	+	us7.5-L3
140634	141035	+	us7.5-L2
140634	143690	+	us8-9-L5
140651	141033	+	us7.5-L
140674	141033	+	us7.5
140674	143690	+	us7.5-8-9
140721	141035	+	us7.5-S
140821	143690	+	us8-9-L4
140841	143690	+	us8-9-L3
140895	143690	+	us8-9-L2
140981	143690	+	us8-9-L
141169	143690	+	us8-9
141238	143690	+	us8-9-S
141322	143690	+	us8.9-9-L4
141422	143690	+	us8.9-9-L3
141567	143642	+	us8.9-9-L2
141633	143690	+	us8.9-9-L
141633	143690	+	us8.9-9-L
141654	143690	+	us8.9-9
141674	143690	+	us8.9-9-S
141704	143690	+	us8.8.-9
141765	143690	+	us8.8-9-S
141828	143690	+	us8.8-9-S2
141871	143690	+	us8.7-9
142027	143690	+	us8.6-9
142096	143690	+	us8.5-9
142112	143690	+	us8.5-9-S
142178	143690	+	us8.5-9-S2
142241	143690	+	us8.4-L7
142274	143690	+	us8.4-L6
142282	143690	+	us8.4-L5
142300	143690	+	us8.4-L4
142387	143690	+	us8.4-L3
142422	143690	+	us8.4-L2
142458	143690	+	us8.4-L
142503	143690	+	us8.4
142514	143690	+	us8.4-S
142529	143690	+	us8.3-L
142550	143690	+	us8.3
142555	143690	+	us8.3
142573	143690	+	us9-L14
142626	143690	+	us9-L13
142628	143690	+	us9-L3
142718	143690	+	us9-L12
142785	143690	+	us9-L11
142792	143690	+	us9-L10
142919	143690	+	us9-L9
142934	143690	+	us9-L8
142945	143690	+	us9-L7
142960	143690	+	us9-L6
142977	143690	+	us9-L5
143055	143690	+	us9-L4
143161	143690	+	us9-L2
143182	143690	+	us9-L1
143248	143690	+	us9
143312	143690	+	us9-S
143326	143690	+	us9.7
143348	143690	+	us9.7-S
143366	143690	+	us9.6-L
143381	143690	+	us9.6
143381	143690	+	us9.6
143456	143690	+	us9.5
143467	143690	+	us9.5-S
144122	146039	-	us12-11-10-S
144122	146209	-	us12-11-10-L
144122	145164	-	us10
144122	145457	-	us11-10
144122	146106	-	us12-11-10
144123	144848	-	us10.5-L2
144123	145280	-	us10-L
144123	145312	-	us10-L2
144123	145360	-	us10-L4
144125	144550	-	us10.5-S5
144125	144570	-	us10.5-S4
144125	144672	-	us10.5-S3
144125	144687	-	us10.5-S2
144125	144736	-	us10.5-S
144125	144814	-	us10.5-L
144125	144910	-	us10.5-L3
144125	144963	-	us10.5-L4
144125	145352	-	us10-L3
144125	144757	-	us10.5
144143	146106	-	us12-11-10-AT
144165	146106	-	us12-11-10-AT2

### Sheet: B
Projects	Intron positions		Strand	Intron length
DD & ST	597	3082	+	2485
DD & ST	1801	2220	+	419
DD & ST	1801	3082	+	1281
DD & DD_S & ST_S & AR_S	1806	2220	+	414
DT & DD & ST	2318	3082	+	764
DD & ST	2864	3082	+	218
DT & DD & ST & AW	3750	3888	+	138
DT & DD & ST & AW	3750	3885	+	135
DD & ST_S	3750	3804	+	54
DT & ST	7640	9820	+	2180
DD & DD_S & ST_S & AR_S	8532	9820	+	1288
DT & AW	11898	12971	+	1073
DT & DD & ST	12179	12299	-	120
DT & DD & ST & AW	12189	12971	+	782
DT & DD & ST & AW	12429	12971	+	542
DT & DD & ST	12465	13047	-	582
DT & ST & AW	12843	12971	+	128
DT & DD	13449	16953	-	3504
DT & DD & ST	13449	15378	-	1929
DT & DD & ST & AW	13449	13931	-	482
DT & AR_S	13449	13697	-	248
DT & ST & AW	16897	17575	-	678
DT & ST	25173	33634	+	8461
DT & ST	27261	27805	-	544
DT & DD & ST	27423	33634	+	6211
DT & ST	28129	28477	+	348
DT & ST	28625	30014	+	1389
DT & ST & AW	28625	29454	+	829
DT & DD & ST	29068	29661	‐	593
DD & DD_S & ST_S & AR_S	29068	29661	-	593
DT & DD & ST & AW	30049	33634	+	3585
DT & ST	31470	33634	+	2164
DT & ST & AW	32455	33634	+	1179
DT & DD & ST & AW	33486	33634	+	148
DD & DD_S & AR_S	41322	41432	+	110
DT & ST	41710	42239	+	529
DT & DD & ST & AW	41710	42245	+	535
DT & ST	44280	45585	+	1305
DT & ST	44591	45688	-	1097
DT & ST	44591	45684	-	1093
DT & ST	44799	45688	-	889
DT & ST	44799	45684	-	885
DT & ST	44867	45688	-	821
DT & ST & AW	45744	46675	+	931
DT & AR_S	45935	46131	-	196
DT & DD_S	46299	46675	+	376
DT & ST	46772	47898	+	1126
DT & DD & ST	46772	48812	+	2040
DT & DD & ST & AW	46772	48074	+	1302
DT & DD & ST & AW	46772	48031	+	1259
ST & AW	46772	47680	+	908
DT & ST	47542	48031	+	489
DT & ST	47542	48074	+	532
DT & ST	47559	48074	+	515
DT & ST_S	47976	48168	‐	192
DT & DD_S & AR_S	48016	48812	+	796
DT & DD & ST & AW	48251	48812	+	561
DT & ST_S	49295	49399	+	104
DT & ST	52036	52507	+	471
DD & DD_S	53354	53592	+	238
DT & ST	53789	55846	+	2057
DT & DD_S & ST_S & AR_S	53824	53869	+	45
DD & DD_S	54970	55206	-	236
AW & ST_S	60650	61892	+	1242
DT & DD_S	62117	62783	+	666
DD & ST	65626	65718	+	92
DT & DD & ST	69593	69923	+	330
DT & DD & ST	69670	69923	+	253
DT & DD	69779	69923	+	144
DT & DD_S & ST_S	70555	70754	‐	199
DT & DD	71610	71712	-	102
DT & ST_S	71634	71820	-	186
DT & ST_S	71646	71820	-	174
DD & AR_S	71718	71820	-	102
DT & AR_S	71730	71820	-	90
DT & AW	78853	79742	+	889
DT & AR_S	79246	79742	+	496
DT & AW	79581	79742	+	161
DT & ST & AW	79884	80087	+	203
DT & DD & ST & AW	79884	80090	+	206
DT & ST	79962	80090	+	128
DT & ST & AW	79962	80087	+	125
DT & ST	80937	88414	-	7477
DT & ST	81034	81383	-	349
DT & ST	81034	81642	-	608
DT & DD & ST	81034	88414	-	7380
DT & DD & ST	81034	83364	-	2330
DT & DD & ST	81034	81192	-	158
DT & DD & ST	81034	85774	-	4740
DT & ST_S	81034	81405	-	371
DT & ST_S	81034	85475	-	4441
DT & ST	82631	83364	-	733
ST & AW	87147	88413	-	1266
DT & ST & AW	87149	87399	-	250
DT & ST & AW	87740	88414	-	674
AW & DD_S & ST_S	88551	90068	-	1517
DT & ST	88553	89407	-	854
DT & ST	88553	90069	-	1516
DT & DD & ST & AW	88553	88816	-	263
DT & ST_S & AR_S	88553	88654	-	101
ST & AW	89109	89406	-	297
DT & ST & AW	89111	90069	-	958
DT & ST	90181	90234	-	53
DT & ST & AW	90555	90890	-	335
DT & AW	90945	91413	+	468
DT & DD & ST & AW	91080	91413	+	333
DT & ST & AW	91123	91518	+	395
DT & DD & ST & AW	91123	91413	+	290
DT & DD & ST	91247	91390	-	143
DT & DD & ST	91318	91390	-	72
DT & DD	91553	93625	+	2072
DT & DD	91553	93759	+	2206
DT & DD & ST	91553	94382	+	2829
DT & DD & ST & AW	91553	92535	+	982
DT & DD & ST & AW	91553	97949	+	6396
DT & DD_S	91553	93340	+	1787
DT & DD & ST	91654	92433	-	779
DD & ST	91654	93762	-	2108
DD & DD_S	93959	94066	+	107
DT & DD & ST & AW	97724	97949	+	225
DT & DD & ST & AW	97843	97949	+	106
DT & ST_S	98842	100092	-	1250
DT & ST_S	105771	106282	+	511
DT & ST	106006	106259	+	253
DT & AW	106017	106091	-	74
DT & DD_S & AR_S	106021	106099	+	78
DT & DD & ST	109131	111080	+	1949
DT & DD & ST	111360	113786	+	2426
DD & DD_S & ST_S	111360	113207	+	1847
DT & ST	112545	113786	+	1241
DT & DD & ST & AW	113428	113786	+	358
DT & ST	114140	114451	-	311
ST & AW	119464	119611	+	147
ST & AW	119464	119661	+	197
ST & AW	119464	121420	+	1956
DT & DD & ST & AW	122483	122621	-	138
DT & DD & ST & AW	122486	122621	-	135
DD & ST	122567	122621	-	54
DT & DD & ST & AW	123289	124053	-	764
DD & ST	123289	125774	-	2485
DD & ST & AW	123289	124570	-	1281
DD & ST & AW	123289	123507	-	218
DD & ST & AW	124151	124570	-	419
DD & ST_S & AR_S	124151	124565	-	414
ST & AW	124179	124572	-	393
DT & ST	131183	132128	+	945
DD & ST	131183	132009	+	826
DT & DD_S & AR_S	132354	132540	+	186
DT & DD	132373	132484	+	111
DT & DD	132373	132509	+	136
DT & DD	132373	132506	+	133
DT & DD	132373	132487	+	114
DT & DD	132373	132543	+	170
DT & DD & ST & AW	132373	132540	+	167
DD & ST	132373	135434	+	3061
DD & DD_S & ST_S	132373	135339	+	2966
DT & DD	132381	132518	-	137
DT & DD	132386	132540	+	154
DT & DD	132386	132506	+	120
DT & DD	132386	132509	+	123
DT & DD	132407	132540	+	133
DT & DD	132413	132540	+	127
DT & AW	132640	133321	-	681
DT & AW	132640	134490	-	1850
AW & ST_S	133408	134493	-	1085
DD & DD_S & ST_S	133492	135434	+	1942
DD & DD_S & ST_S & AR_S	133903	135434	+	1531
DT & DD	133929	135339	+	1410
DT & DD	133929	135434	+	1505
DT & AW	134244	134490	-	246
DT & ST	134699	135691	-	992
DT & ST	134699	136483	-	1784
DT & AW	134699	137651	-	2952
DT & ST & AW	134699	135211	-	512
DT & DD_S & ST_S & AR_S	134699	135814	-	1115
DT & DD_S & ST_S & AR_S	134699	136600	-	1901
DT & AR_S	134699	137231	-	2532
DT & ST	134730	135434	+	704
DT & DD & ST & AW	134730	135339	+	609
DT & ST	134929	135339	+	410
DT & ST	134929	135434	+	505
DT & DD & ST	135232	135434	+	202
DT & ST & AW	135232	135339	+	107
DT & DD_S	136553	137651	-	1098
DT & AW	137810	139382	‐	1572
DT & AW	137810	138985	‐	1175
ST & AW	137812	138717	-	905
ST & AW	137812	138989	+	1177
ST & AW	137812	139121	-	1309
ST & AW	137812	139736	-	1924
ST & AW	137812	139736	+	1924
DD & ST	139059	139177	+	118
DT & DD_S & ST_S & AR_S	139059	139171	+	112
ST & AW	139062	139201	+	139
DT & DD_S & ST_S & AR_S	141330	142097	+	767
DD & AR_S	144729	144827	-	98
DT & DD	145630	145820	‐	190
DT & DD	145646	145820	‐	174
DT & DD	145646	145860	‐	214
DT & DD	145649	145820	‐	171
DT & DD	145649	145860	‐	211
DT & DD	145649	145879	‐	230
DT & DD	145649	145847	‐	198
DT & DD	145671	145852	+	181
DT & DD	145671	145873	+	202
DT & DD	145680	145847	‐	167
DT & DD	145680	145860	‐	180
DT & DD	145683	145860	‐	177
DT & DD	145683	145847	‐	164
DT & DD_S	145683	145879	-	196
DT & DD	145695	145873	+	178
DT & DD	145702	145860	‐	158
DT & ST	146105	147050	-	945
DT & DD & ST	146224	147050	-	826

### Sheet: C
Genomic location		DNA strand
262	5641	+
7882	13596	-
11155	18048	+
11756	24616	-
16640	24667	+
18330	27416	-
24909	33616	-
24804	33782	-
28813	34741	+
30149	36515	-
39482	45720	-
38251	43693	+
35070	44257	-
43824	49326	-
44748	52646	+
53037	63152	-
58408	65858	-
60982	66520	+
62570	70818	+
70966	80459	-
80729	88214	-
79347	85835	+
82207	90753	+
88246	92769	-
91151	96620	-
92277	98660	+
98860	107116	-
102502	108159	+
106854	115986	+
108274	116793	-
113610	117162	+
120672	125961	-
127180	136515	-
128777	133950	+
132142	143564	+
144122	150575	-
